# TO BE OR NOT TO BE A PI: ADVICE FOR TRAINEES IN THE BIOMEDICAL/BASIC SCIENCES

**DOI:** 10.64898/2025.12.05.692199

**Authors:** Hei-Yong G. Lo, Lily L. Nguyen, Kristine M. Sikora, Bruce Mandt, Angeles B. Ribera

**Affiliations:** Medical Scientist Training Program, School of Medicine, University of Colorado; Graduate School, University of Colorado, Anschutz Medical Campus; Department of Pharmacology, School of Medicine, University of Colorado; Office of Research Education, School of Medicine, University of Colorado; Department of Physiology & Biophysics, School of Medicine, University of Colorado

## Abstract

When a biomedical or basic science doctoral (PhD) student considers whether or not to become a Principal Investigator (PI), they typically base their decisions on anecdotal data from a limited number of faculty mentors. Alternatively, they may look online for guidance and be met with biased opinions rather than unbiased, comprehensive data. We sought to address this gap by anonymously surveying active faculty at the University of Colorado Anschutz Medical Campus (CU Anschutz) to gain more clarity on the daily life of a PI, the decisions they made as they navigated their career path, and which skills were valuable for securing a faculty position. We also identified important factors in choosing a postdoctoral lab. We found that the majority of PIs would recommend becoming a PI and thought positively of the career path, with most feeling content. But attitudes differed between faculty of different ranks. Further, in addition to scientific vision, hard work, and publications, luck was also deemed as an important factor in becoming and succeeding as a PI. We present our findings so that they may serve as a resource for graduate trainees who are considering a PI/academic research career path. In addition, the information may guide future training plans to optimize achievement of their dream career.
