## Supplemental File 1 for "TO BE OR NOT TO BE A PI: ADVICE FOR TRAINEES IN THE BIOMEDICAL/BASIC SCIENCES"

### Sheet: Sheet1
	Wilcox rank sum test with continuity correction (p value)
Comparisons	Male vs female	Minority vs Non	Professor vs Assistant	Assstant vs Associate	Associate vs Professor	Clinic vs NonClinic	Asisstant <5 years vs ≥5 years	Associate 10 years vs ≥10 years
From Figure 2:
I regret becoming a PI	0.74	0.83	0.00022	0.27	0.015	0.26	0.48	0.67
I think about leaving this career path often	0.72	0.55	0.0078	0.48	0.023	0.78	0.25	0.37
Being a PI is harder than what I expected it to be	0.29	0.45	0.094	0.81	0.018	0.15	0.33	0.21
I feel I have a good work life balance	0.23	0.44	0.75	0.38	0.16	0.51	0.64	0.34
I feel financially secure as a PI	0.66	0.46	0.0026	0.084	0.2	0.0069	0.034	0.31
I feel I have job security as a PI	0.59	0.97	0.62	0.14	0.19	0.076	0.11	0.3
I feel in control of my career	0.57	0.62	0.012	0.028	0.93	0.035	0.09	0.92
I feel confident I will continue to be a PI in the next 5 years	0.67	0.5	0.37	0.35	0.92	0.00059	0.19	0.18
I feel fulfilled with my career	0.85	0.34	0.077	0.35	0.35	0.32	0.38	0.81
From Figure 5:
Salary	0.34	0.14	0.15	0.086	0.63	0.59
Location	0.16	0.98	0.87	0.96	0.74	0.89
Intellectual freedom	0.097	0.023	1	0.48	0.36	0.12
Work, life balance	0.99	0.54	0.42	0.53	0.93	0.044
Lab culture	0.37	0.59	0.72	0.45	0.64	0.44
Organization culture	0.64	0.18	0.76	0.71	0.45	0.0074
Reputation of facility	0.48	0.51	0.59	0.45	0.15	0.04
Reputation of the PI	0.24	0.61	0.53	0.6	0.18	0.75
Research of the PI	0.2	0.18	0.1	0.17	0.9	0.73
Recommendations from friends and coworkers	0.44	0.75	0.83	0.87	0.47	0.16
Promotion and development opportunities	0.43	0.09	0.47	0.38	0.05	0.13
PI's publication record	0.11	0.4	0.095	0.41	0.4	0.84
PI's graduation record	0.49	0.008	0.29	0.51	0.68	0.0103
From Figure 6:
Hard work	0.36	0.77	0.48	0.92	0.52	0.59
Project idea	0.68	0.29	0.59	0.81	0.73	0.28
Scientific vision	0.19	0.04	0.026	0.22	0.24	0.27
Academic record	0.44	0.22	0.56	0.68	0.83	0.019
Awards	0.75	0.96	0.041	0.55	0.13	0.13
Publications in grad school	0.7	0.53	0.081	0.67	0.12	0.9
Publications in postdoc	0.56	0.92	0.024	0.42	0.1	0.13
Number of publications	1	0.5	0.36	0.51	0.78	0.41
Publishing in a high impact journal	0.81	0.64	0.37	0.41	0.94	0.042
Successful funding record	0.39	0.23	0.56	0.55	0.19	0.086
Resilience	0.86	0.6	0.49	0.3	0.63	0.8
Network	0.55	0.83	0.38	0.22	0.31	0.8
Letters of reference	0.3	0.21	0.73	0.73	0.42	0.17
Luck	0.72	0.43	0.00055	0.018	0.26	0.24
