## Supplemental File 2 for "TO BE OR NOT TO BE A PI: ADVICE FOR TRAINEES IN THE BIOMEDICAL/BASIC SCIENCES"

	What is the one reason you chose to become a PI in an academic institution?	What is the hardest thing about being a PI?	Do you have any additional comments?	Do you agree to publish any individual, anecdotal responses in this section?
1	I wanted to run my own show and test my ideas.	Navigating administration and University red tape.		Yes
2	freedom	schedule		Yes
3	Freedom to pursue your interests, academia is a fun place to be	Balancing		Yes
4	This is going to sound cheesy but I truly want to try to figure out why seizures occur and if there are better ways to stop them so I can make a difference in the lives of my patients with childhood epilepsy!	I don't think there is one "hardest thing", but the challenges I face are: 1) developing a good leadership style, as despite 20 years of training post-undergrad I never had any formal leadership training; 2) obtaining funding (obviously); 3) maintaining resilience when struggling to obtain funding 4) balancing clinical work and lab work		Yes
5	Opportunity to pursue my own ideas, freedom to control my professional life	keeping the lab funded		Yes
6	I love teaching and mentoring	uncertainty with funding and managing people in the lab		Yes
7	Love research and continuous opportunity to learn	Responsibility to stay funded	This is an extremely flexible job and easy to find the work/life balance for raising kids.	Yes
8	scientific creative freedom	maintaining funding, managing finances and learning to manage and lead people since you do not learn that in graduate school		Yes
9	job flexibility, intellectual curiosity	uncertainty, can't disconnect from work		Yes
10	Scientific freedom	The many different tasks pulling on my attention		Yes
11	the varied and rewarding work	Dealing with the constant rejection (publications, grants, potential students)		Yes
12	Science as fulfilling job	People management, recruiting motivated people that "click".		Yes
13	It meant I could continue to study what I was interested in and have a flexible work schedule.	Maintaining research funding and salary during constant fluctuations in government research support.		Yes
14	Freedom to pusuit my ideas	obtaining grants	training young scientistst is a wonderful side of my job as a PI	Yes
15	Intellectual freedom	Funding		Yes
16	opportunity to do meaningful work that has high potential of contributing to others (patients, trainees, community, others)	balancing competing interests, opportunities, responsibilities	I am MD/PhD; opportunities/demands for physician scientists differ from others, though there may be more in common than is different.	Yes
17	Opportunity to pursue my own research directions and mentor	Not having training or experience in lab business management		Yes
18	Pushed by mentors	Maintaining productivity and motivation in the lab	In academia, there is never a limit to how much more you can do. Figuring out the right amount to maintain success and work-life balance is the biggest challenge.	Yes
19	Academic Freedom, training the next generation	Personality conflicts; uncertainty with funding	Hardest part of the job is dealing with difficult personalities	Yes
20		Being responsible for trainees		Yes
21	Wanted to stay in CO, and a good opportunity came up.	Negative feedback, aspects are boring	Some PIs don't work in a lab so some of these categories don't apply - I do computational work	Yes
22	Freedom to do research I am interested pursuing	Managing personnel		Yes
23	Intellectual freedom and helping trainees to grow	Hiring and people management		Yes
24	I had more exciting ideas that I could do with my own hands.	Management	This is a great idea to collect this data. Good luck. Also the postdoc factors you list may reflect your way of making decisions, but not mine, which was interesting to me.	Yes
25	intellectual freedom, physician scientist position	constant change of staff and the funding rate	NA	Yes
26	Intelectual freedom	wiring grants		Yes
27	Clinical and research work	Being a clinician is different from a researcher or teacher. There are more and more specialized trainings for each job responsibility and it is too much. I am going to stop formal didactic teaching in the next year for this reason.	Need to be strongly internally self motivated to succeed. A lot of outside of work hours needed.	Yes
28	Passion in science	get properly funded	PI is not an ideal career for living but a platform to explore unknown	Yes
29	mentoring students	balancing all the demands on your time		Yes
30	academic and personal freedom	Finding time to do it all. Writing grants is nearly a full-time job. That plus mentoring, teaching, driving science, and admin responsibilities adds up quick. So it's a balancing act.		Yes
31	The freedom to pursue a scientific question of my own interest	Getting funded and published -- need to be resilient and flexible		Yes
32	Antiquated or romanticized idea of what the day-to-day life was like to lead a strong, competent, diverse research group.	Identifying and affording enough competent and hard-working staff and trainees to execute the research vision of the lab.		Yes
33	Autonomy	Protecting your time to do impactful scholarship, combating administrative overhead, managing personnel	I think I had a somewhat romantic notion of what it was going to be like to be an academic. After 15 years I tell trainees and junior faculty that a good analogy is that you are a CEO of a small business, you need to be able to do so much more than conduct high quality research to be successful in this job. Leadership and management skills are underrated, not developing them will limit what you c…	Yes
34	freedom to explore what you are most passionate about	there is not enough space....seriously, academic institutions are inefficient, ineffective, hard to manage, grants are very hard to get and papers are hard to publish.		Yes
35	i like science.	funding		Yes
36	I love being able to ask research questions of my design on my terms. Could never cede that level of control to someone else.	A lot of the lab's/your success is in large part out of your hands, and in the hands of your lab personnel. You do your best to support and guide, but ultimately they have to be successful at the bench for the lab to move forward.	Love this job, very sincerely.	Yes
37	ability to pursue my research interests/goals	maintaining funding, time management	Despite low funding rates and stress of maintaining funding, I have somehow been able to maintain a lab successfully and the trade-off in pursuing my research ideas, collaborating with other researchers, flexibility in my work schedule, ability to travel is worth it. Given hindsight after over a decade, perhaps I didn't need to be as worried about the funding aspects as I was.	Yes
38	freedom to pursue my area of research	uncertainty		Yes
39				Yes
40	intellectual freedom	personnel management	time management is also key	Yes
41	Be my own boss	Managing people		Yes
42				Yes
43	naively thought I would be more productive and provide stronger contributions to my field by leading a group of researchers	managing personnel		Yes
44	Intellecual freedom, non-profit oriented goals	Balance - PIs are ask to to many different things		Yes
45	Freedom to pursue scientific questions, opportunity to teach and mentor, variety in the work day, flexible schedule	Financial instability for the lab		Yes
46	Intellectual freedom	Grant pressure		Yes
47	Intellectual freedom and flexible schedule (somewhat)	Finding funding to pay salaries	While it is definitely demanding, being in control of your own research and training others is a priviledge. There is a fairly high amount of job security and flexibility, although expect nights and weekends getting that grant and paper out. Good benefits and retirement. Meeting colleagues in multiple countries. It's just hard getting in the door but smaller institutions etc are good options.	Yes
48	Freedom to pursue a line of research that I had been working on for a long time	Lack of job security, having to cover your salary with grants, having to secure personnel salary		Yes
49	passion for the work I planned to do	being responsible for the success of the people in the group- double edged		Yes
50	Freedom to pursue independent research.	Competing for grant funding		Yes
51	academia is a blast. I love my job	work life balance	find fantastic mentors, tell them how much you appreciate their help and pay it forward	Yes
52	Scientific Curiosity and Freedom	Getting grants and managing people		Yes
53	Life of the mind, freedom	$	No	Yes
54	I had grant funding to do so	Constant rejection		Yes
55	Academic freedom	Learning how to mentor different personalities		Yes
56	Freedom of research direction	Service burden when other faculty don’t do enough and yet benefit.		Yes
57	Freedom	Making choices, you can't do everything or work with everyone.	There are multiple ways to do research, PI is just one of them.	Yes
58	Freedom to explore and follow my curiosity	Grant pressure	This is a fabulous job for a curious person who wants a lot of flexibility in their job. Your colleagues are one of the best parts- they are smart and engaged with science and with life.	Yes
59	Desire to understand biology of cancer	Pursuing and acquiring adequate funding	As clinician faculty, I may not have the same stress related to acquiring funding as a pure PhD basic scientist as I can fall back on clinical options. However, there are also stresses related to covering clinical work and also committing adequate effort to have a successful research career and support a productive lab. In respect to the latter, I feel a responsibility to my lab team that can be …	Yes
60	Loved testing hypotheses	Friends with more money and time	Only do it if you are driven to do it	Yes
61	Independence	Funding	It is about taking a huge risk to be a PI	Yes
62	I wanted to see my work have an impact in the medical setting	managing and motivating people	"It depends" is really based on the work ethic, ambitions, and drive of the student. Everyone made it to grad school and I believe that if you cross that bar, you have the potential to be a PI if that is what you want.	Yes
63	Prestige	Funding		Yes
64	Intellectual freedom to investigate interesting hypotheses			Yes
65	I got grant funding earlier in my post doc, and was able to build on that for continous RO1 funding	maintaining grant funding. Departments heads will not pay your salary, you need to be on a grant		Yes
66	I am passionate to find the truth and am very curious by nature	The ever changing research climate and ability to get grants	You have to love the science or you won’t be successful. Thinking of it as a 9 to 5 job does not work	Yes
67	Subject interest	Lack of support		Yes
68	Intelectual freedom	Dame	No	Yes
69	Academic freedom in an exciting environment where I feel that I can make a difference	Lack of stability (i.e. 5-year grant cycles) and a high level of obligations both for graduate programs and University service.	I feel incredibly fortunate to be a PI. I think one of the most important things in becoming a PI is perseverance and refusing to give up. I have worked with many colleagues who chose not to continue who were equally skilled or more so. One major challenge with being a PI is the increasing demands of service (for graduate programs, University obligations) which significantly take away time from w…	Yes
70	Curiosity	Maintaining funding		Yes
71	I wanted to work with students - I enjoy teaching	Managing other people's expectations	Choosing to be faculty at a research intensive institution requires different skills than becoming faculty at a PUI	Yes
72	A love for mentoring trainees	Learning to hire and manage people, and managing money		Yes
73	The desire to explore the secret of life	To get enough fund to support your research	To be a real scientist, you have to prepare to sacrify lots of your own life and not be fairly paid.	Yes
74				Yes
75	Sense of making special contributions to the field.	Time to focus		Yes
76	Intellectual freedom, opportunity to mentor	Funding insecurity and fluctuation, lack of consistent institutional support, clinical requirements		Yes
77	love the science	trying to get funding can be frustrating and painful		Yes
78				Yes
79	freedom and flexibility			Yes
80	I value the freedom of driving my own research and I very much enjoy mentoring students.	The number of hours one has to work to be well funded. One also needs to be prepared for rejection and not take it personally.	There is job/salary insecurity in academic medicine. Students need to be prepared for this.	Yes
81	Autonomy	Prioritizing appropriately		Yes
82	Intellectual curiosity	Managing the variety of personalities	PI-level lab management is not for everyone. I t is a very stressful life, you should include stress management within your survey.	Yes
83	I knew I wanted to be a parent, and the job flexibility is unparalleled.	While the job flexibility is great, it does require working odd hours/weekends to make up work		Yes
84	to train the next generation of scientists	multi-tasking / task switching		Yes
85	Academic freedom	Learning to effectively mentor		Yes
86	freedom	administrative duties		Yes
87	To pursue science where it leads me without anyone telling me what to work on.	Managing people - supporting trainees where they are and communicating with them to help them succeed.	From undergrad, I always wanted to be a PI, but I also always had a plan B. Getting a tenure-track position after you put in the required work depends a lot on luck. So you should be consider other careers in parallel. Not getting a tenure-track position doesn't by itself reflect on your skills/achievements, since a large part of this depends on timing and luck.	Yes
88	I appreciate the academic mission and the flexibility to follow the research	balancing all of the different personalities and levels within the laboratory		Yes
89	It seemed like more fun than the industry job offer I was considering at the same time.	Being sanguine about the cyclic nature of grant funding and not stressing out about it; trusting yourself to figure it out and be successful with a later iteration of a grant or project idea	It's a great job for individuals who value individuality, freedom and flexibilty. It gets easier the longer you do it. Trusted mentors and peers throughout your career are a big help any time you are doing something for the first time (dealing with personality conflicts in the lab; preparing your first R01 or tenure dossier; responding to reviewer comments).	Yes
90	The pursue of knowledge and investigate molecular mechanisms	We are forced to compete extremely hard for funding, which often underfunded	Difficulty to recruit students and postdocs who are willing to work hard to achieve research excellence	Yes
91	Intellectual freedom and I believed in what was being built at CU. I would not chosen to become PI in a stereotypical department or to develop my own individual work on my own.	The incessant stress.	I do not steer anyone in my lab into a PI-type career or into industry. If they actively want to be a PI, I'll encourage it and mentor accordingly. We at least work at a time where there are very good career opportunities outside of academia. I attempt to actively dispell any ivory tower notions that academia is somehow "better."	Yes
92	being able to perform research is a previlege	keep constant funds flow for your research and personnell		Yes
93	It was a good opportunity and it allowed me to stay at CU.	Work life balance	You need to really be dedicated to the research and position to be a PI. It would be good to have management and financial training in addition to scientific training.	Yes
94	opportunity to explore new ideas	being under pressure to provide funding for the lab		Yes
95	am insatiably curious and enjoy research and mentoring	a lab is like runing a small business... few people tell you that ahead of time, and its harder than you think		Yes
96	It is fun to do research and do things that others have not to push knowledge forward.	There is constant learning on the side of running a lab and mentoring. Everyone is different and figuring out how to deal with each person is difficult. This is similar to any other management type position though. Personnel are always the hardest.		Yes
97	Opportunity to independently pursue problems I see in clinic	Always feeling like you a step away from failing		Yes
98	It is on elf the most intellectually fulfilling job on the planet with incredible flexibility to live your best life.	Stress of getting the next grant funded		Yes
99	science	the hard parts are really not different from any other job	ask me about the clinician-scientist part next time	Yes
100	Intellectual freedom and flexibility with my schedule	The funding environment is becoming more challenging, so there is limited job security and not enough funds to be able to efficiently perform all duties. Administrative burden has become very hard to manage.		Yes
101	intellectual freedom and independence	recruiting motivated people		Yes
102	I wanted to keep learning, being creative, and have opportunities to help promising trainees succeed.	Managing people in the lab can at times be tough. The time-consuming administrative work.	There are challenging parts of the job, but also many rewards. I personally place a very high value on the freedom.	Yes
103				Yes
104	It's all I wanted to do	it's a life not a job, and one that never stops because it you can always discover or learn more. This is why it is so amazing, but it is also hard to draw boundaries (you could work 24/7).	I strongly believe that certain personality types make good PIs (and love the job). Slightly obsessive about a single problem, like the autonomy, just want to learn, resilient and love just learning new things all the time.	Yes
105	I enjoy science and mentoring.	Funding/uncertainty		Yes
106	Freedom to work on the science that I find interesting	Balancing all of the different tasks that need to be completed	This is a wonderful job, though I personally cannot fit it into 40 hours per week. The time spent with my lab and mentoring trainees is the most rewarding part.	Yes
107	Passion for research and freedom of thought and expression -- to chase after those crazy big ideas	In med school, steady flow of $$	If you love what you do and you find the right supportive environment, it is definitely doable (even for a person of minority background)	Yes
108	I enjoy mentoring people and I wanted to be able to move my ideas forward.	constantly juggling between different projects, tasks. Not being able to dedicate a full day to writing, or working at the bench.	Being responsible for the salary of all the people in the lab puts a lot of pressure on your shoulders.	Yes
109				Yes
